# Genome landscape and genetic architecture of recombination in domestic goats (*Capra Hircus*)

**DOI:** 10.1101/2025.05.15.654186

**Authors:** Alice Etourneau, Rachel Rupp, Bertrand Servin

**Author notes:** Corresponding Authors, AE; BS. E-mail addresses: RR.

## Abstract

**Background:** Recombination is a fundamental biological process, both in participating to the creation of viable gametes and as a driver of genetic diversity. Characterising recombination is therefore of strong interest in breeding populations. In this study, we used ∼50K genotyped data and pedigree from two French populations (Alpine and Saanen) of domestic goats (*Capra hircus*) to build sex-specific recombination maps, and to explore the genetic basis of two recombination phenotypes: genome-wide recombination rate (GRR) and intra-chromosomal shuffling.

**Results:** Sex-specific recombination maps showed higher recombination in males than females for both breeds (Alpine autosomal map size = 35.1M in males and 30.5M in females; Saanen map size = 34.0M in males and 29.0M in females). Heterochiasmy is particularly notable on small chromosomes, and at both ends of the chromosomes. Yet, no difference in shuffling has been found between populations. Genetic parameters on recombination phenotypes could only be estimated in males, due to lack of data in females. Both phenotypes are significantly heritable (h²=0.12 (0.03) for GRR and h²=0.034 (0.015) for shuffling, when pooling breeds). GWAS on male GRR identified several significant loci, including *RNF212*, *RNF212B* and *SSH1*, the last one being a novel locus for this phenotype. Correlation of SNP effects between breeds is low for both recombination phenotypes (0.25 for GRR and 0.04 for shuffling), indicating different genetic determinants in the two breeds.

**Conclusions:** This study contributes to the understanding of recombination evolution in ruminants, both between breeds and species.
