## Additional File 2 for "Genome landscape and genetic architecture of recombination in domestic goats (*Capra Hircus*)"

### Sheet: Feuille1
Local name	NCBI ss name	NCBI rs name	Chromosome	ARS1 position (bp)	RH map position (cR)
snp4958-scaffold11689-10106	ss528817311	rs268237959	1	40908451	1290.85804262956
snp14078-scaffold1560-21647	ss528833015	rs268246840	1	41022348	1291.28712267195
snp14079-scaffold1560-51801	ss528833017	rs268246841	1	41053350	1291.40391538356
snp14080-scaffold1560-100946	ss528833019	rs268246842	1	41102828	1291.59031206071
snp14082-scaffold1560-185575	ss528833022	rs268246844	1	41188297	1291.91229632846
snp14083-scaffold1560-228319	ss528833024	rs268246845	1	41231606	1292.07545275537
snp14084-scaffold1560-297224	ss528833026	rs268246846	1	41300818	1292.33619261589
snp14085-scaffold1560-330454	ss528833028	rs268246847	1	41333934	1292.46094932312
snp14086-scaffold1560-378997	ss528833029	rs268246848	1	41383727	1292.64853268836
snp14087-scaffold1560-412202	ss528833031	rs268246849	1	41421847	1292.79214078354
snp14088-scaffold1560-452762	ss528833033	rs268246850	1	41461484	1292.94146381786
snp14089-scaffold1560-488156	ss528833035	rs268246851	1	41496881	1293.07481365377
snp14090-scaffold1560-516844	ss528833036	rs268246852	1	41525458	1293.18247075072
snp14091-scaffold1560-581464	ss528833038	rs268246853	1	41590174	1293.4262729933
snp14092-scaffold1560-614162	ss528833040	rs268246854	1	41622945	1293.54972999453
snp14094-scaffold1560-721048	ss528912512	rs268291778	1	41731107	1293.95720477916
snp14095-scaffold1560-755958	ss528833043	rs268246856	1	41765765	1294.08777060714
snp14096-scaffold1560-786871	ss528833045	rs268246857	1	41797117	1294.20588186107
snp14097-scaffold1560-830197	ss528833047	rs268246858	1	41840238	1294.36833004239
snp14098-scaffold1560-872326	ss528833048	rs268246859	1	41882235	1294.52654381923
snp18270-scaffold1853-303218	ss528840105	rs268250875	15	30900595	1304.89886855683
snp18271-scaffold1853-370674	ss528840106	rs268250876	15	30948421	1304.8978099372
snp19414-scaffold1960-10986	ss528841990	rs268251950	15	30972965	1304.89726666032
snp19415-scaffold1960-39536	ss528841991	rs268251951	15	31003291	1304.89659539994
snp19417-scaffold1960-168938	ss528841995	rs268251953	15	31088118	1304.89471777005
snp19418-scaffold1960-220701	ss528841996	rs268251954	15	31139614	1304.89357791565
snp4883-scaffold1164-40780	ss528817179	rs268237884	18	47818	NA
snp4884-scaffold1164-70551	ss528817181	rs268237885	18	77717	NA
snp4885-scaffold1164-110152	ss528817183	rs268237886	18	117251	NA
snp4886-scaffold1164-152255	ss528817184	rs268237887	18	159275	NA
snp4887-scaffold1164-210933	ss528817186	rs268237888	18	217788	NA
snp4888-scaffold1164-248816	ss528817188	rs268237889	18	252989	NA
snp4889-scaffold1164-281618	ss528817190	rs268237890	18	285515	NA
snp4890-scaffold1164-325799	ss528817191	rs268237891	18	329294	NA
snp4891-scaffold1164-368338	ss528817193	rs268237892	18	372276	NA
snp4892-scaffold1164-422704	ss528817195	rs268237893	18	426908	NA
snp4893-scaffold1164-471211	ss528817197	rs268237894	18	475748	NA
snp4894-scaffold1164-520964	ss528817198	rs268237895	18	525489	NA
snp4895-scaffold1164-553675	ss528817200	rs268237896	18	559157	NA
snp4896-scaffold1164-585982	ss528817202	rs268237897	18	594381	NA
snp4897-scaffold1164-617804	ss528817204	rs268237898	18	626051	NA
snp4899-scaffold1164-698099	ss528817207	rs268237900	18	705906	NA
snp4900-scaffold1164-750662	ss528817209	rs268237901	18	756624	NA
snp4901-scaffold1164-806000	ss528817211	rs268237902	18	810322	NA
snp4902-scaffold1164-844520	ss528817213	rs268237903	18	849020	NA
snp4904-scaffold1164-946748	ss528817216	rs268237905	18	960279	NA
snp4905-scaffold1164-981392	ss528817218	rs268237906	18	995136	NA
snp4906-scaffold1164-1011970	ss528817220	rs268237907	18	1025645	NA
snp4907-scaffold1164-1066088	ss528817222	rs268237908	18	1080016	NA
snp4908-scaffold1164-1125072	ss528817224	rs268237909	18	1139343	NA
snp4910-scaffold1164-1216600	ss528817227	rs268237911	18	1231403	NA
snp4911-scaffold1164-1247342	ss528817229	rs268237912	18	1262149	NA
snp4913-scaffold1164-1343187	ss528817233	rs268237914	18	1357706	NA
snp4914-scaffold1164-1375454	ss528817234	rs268237915	18	1390783	NA
snp4915-scaffold1164-1420241	ss528817236	rs268237916	18	1435287	NA
snp4916-scaffold1164-1462262	ss528817238	rs268237917	18	1479067	NA
snp4918-scaffold1164-1611370	ss528817241	rs268237919	18	1629128	NA
snp37058-scaffold45-72666	ss528872262	rs268269147	18	1871294	NA
snp12371-scaffold1467-85946	ss528830006	rs268245174	22	48280134	1139.08606658834
snp12370-scaffold1467-56316	ss528830004	rs268245173	22	48306691	1140.31522483541
snp10743-scaffold13815-5509	ss528827210	rs268243597	22	48360548	1142.80793017534
snp37246-scaffold4533-11128	ss528872603	rs268269331	22	48378372	1143.63289220402
snp37247-scaffold4533-59635	ss528872605	rs268269332	22	48426388	1145.85525400661
snp19984-scaffold1995-2048209	ss528843001	rs268252504	23	15058762	1287.15951778041
snp19983-scaffold1995-1973609	ss528842999	rs268252503	23	15134505	1284.85517248682
snp19982-scaffold1995-1914587	ss528842997	rs268252502	23	15192538	1283.08962226537
snp19981-scaffold1995-1865067	ss528842995	rs268252501	23	15241301	1281.60609521269
snp19980-scaffold1995-1802800	ss528842993	rs268252500	23	15299809	1279.82609396587
snp19979-scaffold1995-1759598	ss528842992	rs268252499	23	15342983	1278.51260224115
snp19977-scaffold1995-1675671	ss528842988	rs268252497	23	15425541	1276.00092276254
snp19976-scaffold1995-1637830	ss528842986	rs268252496	23	15463505	1274.8459359687
snp19975-scaffold1995-1591036	ss528842985	rs268252495	23	15508844	1273.46657799151
snp19974-scaffold1995-1557770	ss528842983	rs268252494	23	15541390	1272.4764241565
snp19973-scaffold1995-1507515	ss528842981	rs268252493	23	15590476	1270.98307040656
snp19972-scaffold1995-1475079	ss528842979	rs268252492	23	15622830	1269.99875782812
snp19971-scaffold1995-1420403	ss528842978	rs268252491	23	15677989	1268.32064391595
snp19969-scaffold1995-1332400	ss528842974	rs268252489	23	15766928	1265.61483392603
snp19968-scaffold1995-1250242	ss528842972	rs268252488	23	15849802	1263.09354071265
snp19967-scaffold1995-1217541	ss528842971	rs268252487	23	15881267	1262.13627436905
snp19966-scaffold1995-1184453	ss528842969	rs268252486	23	15914429	1261.12737983588
snp19965-scaffold1995-1121032	ss528842967	rs268252485	23	15978677	1259.17274935619
snp19962-scaffold1995-994401	ss528842962	rs268252482	23	16080875	1256.06355800763
snp19961-scaffold1995-958014	ss528842960	rs268252481	23	16117108	1254.96123379255
snp19960-scaffold1995-917420	ss528842958	rs268252480	23	16156483	1253.76331984756
snp19959-scaffold1995-878876	ss528842956	rs268252479	23	16194819	1252.59701561911
snp19958-scaffold1995-827481	ss528842955	rs268252478	23	16246033	1251.03892127553
snp19957-scaffold1995-794240	ss528842953	rs268252477	23	16279470	1250.02166035925
snp19956-scaffold1995-765066	ss528842951	rs268252476	23	16307726	1249.16202210072
snp19955-scaffold1995-727548	ss528842950	rs268252475	23	16345368	1248.01683158092
snp19954-scaffold1995-670971	ss528842948	rs268252474	23	16401821	1246.29935003332
snp19953-scaffold1995-641421	ss528842946	rs268252473	23	16419759	1245.753618469
snp19952-scaffold1995-587375	ss528842944	rs268252472	23	16470842	1244.1995095661
snp19951-scaffold1995-548687	ss528842943	rs268252471	23	16506873	1243.1033308397
snp19950-scaffold1995-516077	ss528842941	rs268252470	23	16540062	1242.09361487982
snp19949-scaffold1995-485792	ss528842939	rs268252469	23	16570557	1241.16585905119
snp19948-scaffold1995-450355	ss528842937	rs268252468	23	16606143	1240.08321865382
snp19947-scaffold1995-403932	ss528842935	rs268252467	23	16651445	1238.70498633545
snp19945-scaffold1995-311270	ss528842932	rs268252465	23	16742778	1235.92634317767
snp19944-scaffold1995-247383	ss528842930	rs268252464	23	16807137	1233.96833572153
snp15017-scaffold1605-136155	ss528834603	rs268247755	25	34276826	809.21163007748
snp15018-scaffold1605-204832	ss528834605	rs268247756	25	34348467	809.400898644447
snp15020-scaffold1605-274313	ss528834608	rs268247758	25	34418584	809.586140951366
snp15021-scaffold1605-360097	ss528834610	rs268247759	25	34525983	809.869878682883
snp15022-scaffold1605-419966	ss528834612	rs268247760	25	34586865	810.030723016352
snp15024-scaffold1605-522656	ss528834615	rs268247762	25	34691152	810.306239145987
snp15026-scaffold1605-614235	ss528834619	rs268247764	25	34786677	810.558606922253
snp15028-scaffold1605-715821	ss528834622	rs268247766	25	34900749	810.859974071944
snp21681-scaffold2120-42831	ss528845868	rs268254154	25	35056189	811.270631461557
snp25314-scaffold2606-438718	ss528852091	rs268257690	29	45709872	1006.43990563622
snp25311-scaffold2606-317569	ss528852086	rs268257687	29	45808908	1007.03917579263
snp25310-scaffold2606-268958	ss528852084	rs268257686	29	45857705	1007.33444807566
snp25309-scaffold2606-152400	ss528852082	rs268257685	29	45960691	1007.95761981451
snp25306-scaffold2606-31526	ss528852077	rs268257682	29	46111286	1008.86887520855
snp25307-scaffold2606-66766	ss528852079	rs268257683	29	46146541	1009.08220439556
snp36187-scaffold4323-25248	ss528870771	rs268268297	29	46168641	1009.21593223651
snp36188-scaffold4323-80398	ss528870773	rs268268298	29	46223281	1009.54656070844
snp13109-scaffold1500-202355	ss528912474	rs268291757	29	46239691	1009.64585816863
snp13108-scaffold1500-139902	ss528831352	rs268245891	29	46300691	1010.01497121379
snp24770-scaffold2531-21425	ss528851164	rs268257163	29	46405421	1010.64869595511
snp24771-scaffold2531-57833	ss528851166	rs268257164	29	46441549	1010.7478538898
snp24772-scaffold2531-120447	ss528851168	rs268257165	29	46499162	1010.75539805785
snp32658-scaffold3751-12020	ss528864695	rs268264838	29	46580025	1015.95004110336
snp40848-scaffold5251-9667	ss528878706	rs268272822	29	46600056	1018.78680472871
