## Additional File 3 for "Genome landscape and genetic architecture of recombination in domestic goats (*Capra Hircus*)"

### Sheet: RNF212
Genomic Location	Overlapping Gene(s)	Orientation	Query name	Query start	Query end	Query ori	Length	Score	E-val	%ID
8:73406460-73406617 [Sequence]	PPP2R2A	Forward	ENSG00000178222	12554	12709	Forward	158 [Sequence]	162	1.91e-35	87.975 [Alignment]
8:73407720-73407864 [Sequence]	PPP2R2A	Forward	ENSG00000178222	12716	12854	Forward	145 [Sequence]	136	1.04e-27	86.897 [Alignment]
8:73393843-73394008 [Sequence]	PPP2R2A	Forward	ENSG00000178222	12094	12255	Forward	167 [Sequence]	132	1.60e-26	85.030 [Alignment]
8:73402735-73402810 [Sequence]	PPP2R2A	Forward	ENSG00000178222	12257	12331	Forward	76 [Sequence]	109	2.21e-19	93.421 [Alignment]
6:117213522-117213636 [Sequence]		Forward	ENSG00000178222	100	214	Forward	115 [Sequence]	109	2.21e-19	86.957 [Alignment]
8:73404429-73404550 [Sequence]	PPP2R2A	Forward	ENSG00000178222	12425	12553	Forward	129 [Sequence]	107	8.70e-19	84.496 [Alignment]
6:117222294-117222372 [Sequence]		Forward	ENSG00000178222	31926	32004	Forward	79 [Sequence]	93.4	1.27e-14	89.873 [Alignment]
8:73413093-73413263 [Sequence]	PPP2R2A	Forward	ENSG00000178222	13291	13458	Forward	172 [Sequence]	69.7	1.76e-07	80.233 [Alignment]
8:73330157-73330232 [Sequence]	PPP2R2A	Forward	ENSG00000178222	11861	11934	Forward	76 [Sequence]	67.7	6.91e-07	86.842 [Alignment]
6:117218168-117218256 [Sequence]		Forward	ENSG00000178222	16714	16802	Forward	89 [Sequence]	65.7	2.72e-06	84.270 [Alignment]
6:117220732-117220801 [Sequence]		Forward	ENSG00000178222	22718	22787	Forward	71 [Sequence]	65.7	2.72e-06	87.324 [Alignment]
6:117215924-117215986 [Sequence]		Forward	ENSG00000178222	5170	5232	Forward	63 [Sequence]	61.8	4.21e-05	87.302 [Alignment]
8:73381319-73381398 [Sequence]	PPP2R2A	Forward	ENSG00000178222	12012	12091	Forward	80 [Sequence]	55.9	0.003	83.750 [Alignment]
5:49052432-49052457 [Sequence]	SRGAP1	Reverse	ENSG00000178222	27103	27128	Forward	26 [Sequence]	51.9	0.040	100.000 [Alignment]
7:52548701-52548777 [Sequence]	PPP2R2B	Forward	ENSG00000178222	12121	12197	Forward	77 [Sequence]	49.9	0.16	83.117 [Alignment]
8:73413683-73413798 [Sequence]		Forward	ENSG00000178222	13812	13921	Forward	116 [Sequence]	48.0	0.62	80.172 [Alignment]
6:84198388-84198415 [Sequence]	ENSCHIG00000025271	Reverse	ENSG00000178222	30595	30622	Forward	28 [Sequence]	48.0	0.62	96.429 [Alignment]
12:45130114-45130137 [Sequence]		Forward	ENSG00000178222	42217	42240	Forward	24 [Sequence]	48.0	0.62	100.000 [Alignment]
4:63723355-63723382 [Sequence]	DOCK4	Forward	ENSG00000178222	56959	56987	Forward	29 [Sequence]	48.0	0.62	96.552 [Alignment]
8:104916337-104916359 [Sequence]		Reverse	ENSG00000178222	5379	5401	Forward	23 [Sequence]	46.0	2.4	100.000 [Alignment]
5:65729041-65729072 [Sequence]		Forward	ENSG00000178222	11964	11995	Forward	33 [Sequence]	46.0	2.4	93.939 [Alignment]
5:93798169-93798191 [Sequence]	GUCY2C	Reverse	ENSG00000178222	56962	56984	Forward	23 [Sequence]	46.0	2.4	100.000 [Alignment]
27:19142017-19142061 [Sequence]		Forward	ENSG00000178222	42311	42357	Forward	47 [Sequence]	46.0	2.4	87.234 [Alignment]
26:37042400-37042422 [Sequence]	EXOC6	Reverse	ENSG00000178222	5380	5402	Forward	23 [Sequence]	46.0	2.4	100.000 [Alignment]
22:50918868-50918894 [Sequence]		Reverse	ENSG00000178222	42218	42244	Forward	27 [Sequence]	46.0	2.4	96.296 [Alignment]
18:51700341-51700367 [Sequence]		Forward	ENSG00000178222	35757	35783	Forward	27 [Sequence]	46.0	2.4	96.296 [Alignment]
16:30029828-30029850 [Sequence]	SMYD3	Forward	ENSG00000178222	40324	40346	Forward	23 [Sequence]	46.0	2.4	100.000 [Alignment]
1:114599287-114599309 [Sequence]		Forward	ENSG00000178222	27799	27821	Forward	23 [Sequence]	46.0	2.4	100.000 [Alignment]
1:150989016-150989038 [Sequence]		Forward	ENSG00000178222	16798	16820	Forward	23 [Sequence]	46.0	2.4	100.000 [Alignment]
8:107780897-107780918 [Sequence]		Forward	ENSG00000178222	32222	32243	Forward	22 [Sequence]	44.0	9.5	100.000 [Alignment]
6:117224403-117224424 [Sequence]		Forward	ENSG00000178222	39518	39539	Forward	22 [Sequence]	44.0	9.5	100.000 [Alignment]
5:30429486-30429507 [Sequence]	KMT2D	Forward	ENSG00000178222	18862	18883	Forward	22 [Sequence]	44.0	9.5	100.000 [Alignment]
7:38338464-38338485 [Sequence]	ATP10B	Forward	ENSG00000178222	42268	42289	Forward	22 [Sequence]	44.0	9.5	100.000 [Alignment]
7:83308966-83308991 [Sequence]		Forward	ENSG00000178222	54790	54815	Forward	26 [Sequence]	44.0	9.5	96.154 [Alignment]
7:103738714-103738735 [Sequence]		Reverse	ENSG00000178222	32206	32227	Forward	22 [Sequence]	44.0	9.5	100.000 [Alignment]
12:13550700-13550721 [Sequence]	ENSCHIG00000016664	Forward	ENSG00000178222	15102	15123	Forward	22 [Sequence]	44.0	9.5	100.000 [Alignment]
12:76175194-76175219 [Sequence]		Reverse	ENSG00000178222	32015	32040	Forward	26 [Sequence]	44.0	9.5	96.154 [Alignment]
4:68557942-68557967 [Sequence]		Forward	ENSG00000178222	56922	56947	Forward	26 [Sequence]	44.0	9.5	96.154 [Alignment]
26:9474250-9474271 [Sequence]	ENSCHIG00000000456	Reverse	ENSG00000178222	30594	30615	Forward	22 [Sequence]	44.0	9.5	100.000 [Alignment]
26:29379473-29379494 [Sequence]	BTRC	Reverse	ENSG00000178222	15448	15469	Forward	22 [Sequence]	44.0	9.5	100.000 [Alignment]
22:10423428-10423449 [Sequence]	MLH1	Forward	ENSG00000178222	56747	56768	Forward	22 [Sequence]	44.0	9.5	100.000 [Alignment]
18:37209919-37209945 [Sequence]		Reverse	ENSG00000178222	3834	3859	Forward	27 [Sequence]	44.0	9.5	96.296 [Alignment]
16:9533683-9533710 [Sequence]		Reverse	ENSG00000178222	42595	42624	Forward	30 [Sequence]	44.0	9.5	93.333 [Alignment]
16:43334398-43334427 [Sequence]	RERE	Forward	ENSG00000178222	42299	42330	Forward	32 [Sequence]	44.0	9.5	93.750 [Alignment]
16:45028590-45028615 [Sequence]		Reverse	ENSG00000178222	27047	27072	Forward	26 [Sequence]	44.0	9.5	96.154 [Alignment]
16:60838126-60838179 [Sequence]		Forward	ENSG00000178222	42306	42358	Forward	55 [Sequence]	44.0	9.5	85.455 [Alignment]
LWLT01000027:16982527-16982548 [Sequence]		Reverse	ENSG00000178222	22751	22772	Forward	22 [Sequence]	44.0	9.5	100.000 [Alignment]
LWLT01000021:60299991-60300012 [Sequence]		Reverse	ENSG00000178222	27323	27344	Forward	22 [Sequence]	44.0	9.5	100.000 [Alignment]
28:13155418-13155439 [Sequence]	ENSCHIG00000001233	Reverse	ENSG00000178222	42299	42320	Forward	22 [Sequence]	44.0	9.5	100.000 [Alignment]
28:23507290-23507311 [Sequence]		Reverse	ENSG00000178222	23141	23162	Forward	22 [Sequence]	44.0	9.5	100.000 [Alignment]
25:1338481-1338502 [Sequence]	ENSCHIG00000013357	Reverse	ENSG00000178222	12181	12202	Forward	22 [Sequence]	44.0	9.5	100.000 [Alignment]
23:3698507-3698528 [Sequence]	ENSCHIG00000007593	Reverse	ENSG00000178222	5366	5387	Forward	22 [Sequence]	44.0	9.5	100.000 [Alignment]
21:67416393-67416414 [Sequence]		Reverse	ENSG00000178222	7586	7607	Forward	22 [Sequence]	44.0	9.5	100.000 [Alignment]
17:38882455-38882476 [Sequence]		Reverse	ENSG00000178222	5273	5294	Forward	22 [Sequence]	44.0	9.5	100.000 [Alignment]
17:60978214-60978239 [Sequence]	ENSCHIG00000021047	Reverse	ENSG00000178222	27078	27104	Forward	27 [Sequence]	44.0	9.5	96.296 [Alignment]
14:59050421-59050442 [Sequence]		Forward	ENSG00000178222	56973	56994	Forward	22 [Sequence]	44.0	9.5	100.000 [Alignment]
13:51247233-51247254 [Sequence]	DNAAF9	Forward	ENSG00000178222	42297	42318	Forward	22 [Sequence]	44.0	9.5	100.000 [Alignment]
13:63180355-63180390 [Sequence]	ENSCHIG00000002210	Reverse	ENSG00000178222	42589	42622	Forward	36 [Sequence]	44.0	9.5	91.667 [Alignment]
11:3647982-3648011 [Sequence]		Forward	ENSG00000178222	42298	42328	Forward	31 [Sequence]	44.0	9.5	93.548 [Alignment]
10:38352861-38352882 [Sequence]		Forward	ENSG00000178222	28474	28495	Forward	22 [Sequence]	44.0	9.5	100.000 [Alignment]
10:47314287-47314308 [Sequence]	ENSCHIG00000013181	Forward	ENSG00000178222	30590	30611	Forward	22 [Sequence]	44.0	9.5	100.000 [Alignment]
10:72744485-72744510 [Sequence]		Reverse	ENSG00000178222	42293	42318	Forward	26 [Sequence]	44.0	9.5	96.154 [Alignment]
9:49683237-49683258 [Sequence]	RARS2	Forward	ENSG00000178222	42601	42622	Forward	22 [Sequence]	44.0	9.5	100.000 [Alignment]
3:35917879-35917917 [Sequence]	ENSCHIG00000008288	Reverse	ENSG00000178222	42237	42275	Forward	40 [Sequence]	44.0	9.5	90.000 [Alignment]
2:10722960-10722989 [Sequence]		Reverse	ENSG00000178222	32202	32232	Forward	31 [Sequence]	44.0	9.5	93.548 [Alignment]
2:64589052-64589098 [Sequence]		Reverse	ENSG00000178222	42299	42342	Forward	47 [Sequence]	44.0	9.5	87.234 [Alignment]
2:106950147-106950172 [Sequence]		Reverse	ENSG00000178222	42304	42329	Forward	26 [Sequence]	44.0	9.5	96.154 [Alignment]

### Sheet: PRDM9
Genomic Location	Overlapping Gene(s)	Orientation	Query name	Query start	Query end	Query ori	Length	Score	E-val	%ID
1:157379582-157381931 [Sequence]	ENSCHIG00000026346	Reverse	ENSBTAG00000004538	4	2349	Forward	2351 [Sequence]	3884	0.0	95.917 [Alignment]
1:157371875-157374030 [Sequence]	ENSCHIG00000026346	Reverse	ENSBTAG00000004538	7950	10116	Forward	2187 [Sequence]	2830	0.0	91.129 [Alignment]
1:157368655-157370670 [Sequence]	ENSCHIG00000026346	Reverse	ENSBTAG00000004538	11324	13341	Forward	2026 [Sequence]	2664	0.0	91.807 [Alignment]
1:157374621-157376283 [Sequence]	ENSCHIG00000026346	Reverse	ENSBTAG00000004538	5644	7301	Forward	1667 [Sequence]	2593	0.0	94.601 [Alignment]
1:157368106-157368797 [Sequence]	ENSCHIG00000026346	Reverse	ENSBTAG00000004538	12781	13472	Forward	698 [Sequence]	984	0.0	93.266 [Alignment]
1:157368571-157369133 [Sequence]	ENSCHIG00000026346	Reverse	ENSBTAG00000004538	12781	13341	Forward	568 [Sequence]	802	0.0	93.310 [Alignment]
1:157368319-157368880 [Sequence]	ENSCHIG00000026346	Reverse	ENSBTAG00000004538	12782	13341	Forward	567 [Sequence]	793	0.0	93.122 [Alignment]
1:157368403-157368964 [Sequence]	ENSCHIG00000026346	Reverse	ENSBTAG00000004538	12782	13341	Forward	567 [Sequence]	793	0.0	93.122 [Alignment]
1:157368487-157369048 [Sequence]	ENSCHIG00000026346	Reverse	ENSBTAG00000004538	12782	13341	Forward	567 [Sequence]	785	0.0	92.945 [Alignment]
1:157376447-157376915 [Sequence]	ENSCHIG00000026346	Reverse	ENSBTAG00000004538	5013	5479	Forward	469 [Sequence]	733	0.0	94.883 [Alignment]
1:157371212-157371678 [Sequence]	ENSCHIG00000026346	Reverse	ENSBTAG00000004538	10317	10782	Forward	467 [Sequence]	692	0.0	93.790 [Alignment]
1:157368739-157369217 [Sequence]	ENSCHIG00000026346	Reverse	ENSBTAG00000004538	12865	13341	Forward	482 [Sequence]	680	0.0	93.154 [Alignment]
1:157368237-157368712 [Sequence]	ENSCHIG00000026346	Reverse	ENSBTAG00000004538	12782	13259	Forward	483 [Sequence]	650	0.0	92.547 [Alignment]
LWLT01000213:2368-4700 [Sequence]		Reverse	ENSBTAG00000004538	4	2355	Forward	2357 [Sequence]	3641	0.0	94.400 [Alignment]
8:112662426-112664443 [Sequence]	ENSCHIG00000009132	Reverse	ENSBTAG00000004538	11324	13341	Forward	2025 [Sequence]	2524	0.0	90.914 [Alignment]
8:112668372-112669817 [Sequence]	ENSCHIG00000009132	Reverse	ENSBTAG00000004538	5861	7301	Forward	1450 [Sequence]	2322	0.0	95.241 [Alignment]
8:112665647-112666901 [Sequence]	ENSCHIG00000009132	Reverse	ENSBTAG00000004538	8844	10116	Forward	1278 [Sequence]	1565	0.0	90.219 [Alignment]
8:112666738-112667752 [Sequence]	ENSCHIG00000009132	Reverse	ENSBTAG00000004538	7950	8953	Forward	1018 [Sequence]	1437	0.0	92.731 [Alignment]
8:112661792-112662495 [Sequence]	ENSCHIG00000009132	Reverse	ENSBTAG00000004538	12770	13472	Forward	707 [Sequence]	953	0.0	92.221 [Alignment]
8:112662258-112662826 [Sequence]	ENSCHIG00000009132	Reverse	ENSBTAG00000004538	12775	13341	Forward	572 [Sequence]	739	0.0	91.608 [Alignment]
8:112662342-112662903 [Sequence]	ENSCHIG00000009132	Reverse	ENSBTAG00000004538	12782	13341	Forward	564 [Sequence]	735	0.0	91.667 [Alignment]
8:112662006-112662567 [Sequence]	ENSCHIG00000009132	Reverse	ENSBTAG00000004538	12782	13341	Forward	564 [Sequence]	727	0.0	91.489 [Alignment]
8:112662174-112662736 [Sequence]	ENSCHIG00000009132	Reverse	ENSBTAG00000004538	12781	13341	Forward	567 [Sequence]	717	0.0	91.358 [Alignment]
8:112662090-112662651 [Sequence]	ENSCHIG00000009132	Reverse	ENSBTAG00000004538	12782	13341	Forward	565 [Sequence]	710	0.0	91.150 [Alignment]
8:112670147-112670607 [Sequence]	ENSCHIG00000009132	Reverse	ENSBTAG00000004538	5013	5479	Forward	469 [Sequence]	682	0.0	93.390 [Alignment]
8:112661922-112662411 [Sequence]	ENSCHIG00000009132	Reverse	ENSBTAG00000004538	12770	13259	Forward	492 [Sequence]	672	0.0	92.480 [Alignment]
8:112664984-112665450 [Sequence]	ENSCHIG00000009132	Reverse	ENSBTAG00000004538	10317	10782	Forward	467 [Sequence]	668	0.0	93.148 [Alignment]
LWLT01000068:55283-57305 [Sequence]		Forward	ENSBTAG00000004538	16	2067	Forward	2064 [Sequence]	2247	0.0	88.517 [Alignment]
LWLT01000068:72457-73737 [Sequence]		Forward	ENSBTAG00000004538	6013	7289	Forward	1293 [Sequence]	1322	0.0	87.935 [Alignment]
LWLT01000068:75687-76814 [Sequence]		Forward	ENSBTAG00000004538	8958	10116	Forward	1163 [Sequence]	996	0.0	85.469 [Alignment]
LWLT01000068:74381-75234 [Sequence]		Forward	ENSBTAG00000004538	7949	8802	Forward	858 [Sequence]	945	0.0	88.928 [Alignment]
LWLT01000021:51989673-51991718 [Sequence]	ENSCHIG00000014610	Reverse	ENSBTAG00000004538	11316	13341	Forward	2050 [Sequence]	2146	0.0	88.195 [Alignment]
LWLT01000021:51995612-51997058 [Sequence]	ENSCHIG00000014610	Reverse	ENSBTAG00000004538	5862	7299	Forward	1452 [Sequence]	1729	0.0	89.945 [Alignment]
LWLT01000021:51994116-51994972 [Sequence]	ENSCHIG00000014610	Reverse	ENSBTAG00000004538	7947	8802	Forward	860 [Sequence]	1085	0.0	91.047 [Alignment]
LWLT01000021:52003836-52004597 [Sequence]	ENSCHIG00000014610	Reverse	ENSBTAG00000004538	16	790	Forward	776 [Sequence]	927	0.0	89.948 [Alignment]
LWLT01000021:51989122-51989797 [Sequence]	ENSCHIG00000014610	Reverse	ENSBTAG00000004538	12799	13472	Forward	676 [Sequence]	783	0.0	89.645 [Alignment]
LWLT01000021:51993365-51994115 [Sequence]	ENSCHIG00000014610	Reverse	ENSBTAG00000004538	8955	9726	Forward	780 [Sequence]	745	0.0	86.667 [Alignment]
LWLT01000021:51997380-51997846 [Sequence]	ENSCHIG00000014610	Reverse	ENSBTAG00000004538	5013	5479	Forward	469 [Sequence]	710	0.0	94.243 [Alignment]
LWLT01000021:52003198-52003829 [Sequence]	ENSCHIG00000014610	Reverse	ENSBTAG00000004538	831	1469	Forward	646 [Sequence]	690	0.0	88.390 [Alignment]
LWLT01000021:52000508-52001165 [Sequence]	ENSCHIG00000014610	Reverse	ENSBTAG00000004538	1460	2131	Forward	682 [Sequence]	656	0.0	86.657 [Alignment]
LWLT01000037:615177-617035 [Sequence]		Reverse	ENSBTAG00000004538	11316	13175	Forward	1873 [Sequence]	2008	0.0	88.574 [Alignment]
LWLT01000037:620942-622594 [Sequence]		Reverse	ENSBTAG00000004538	5644	7289	Forward	1677 [Sequence]	1731	0.0	87.716 [Alignment]
LWLT01000037:618248-619426 [Sequence]		Reverse	ENSBTAG00000004538	8920	10116	Forward	1205 [Sequence]	1117	0.0	86.473 [Alignment]
LWLT01000037:619336-620305 [Sequence]		Reverse	ENSBTAG00000004538	7947	8903	Forward	980 [Sequence]	864	0.0	85.918 [Alignment]
LWLT01000037:622846-623313 [Sequence]		Reverse	ENSBTAG00000004538	5014	5479	Forward	473 [Sequence]	654	0.0	92.389 [Alignment]
LWLT01000104:109115-110589 [Sequence]		Forward	ENSBTAG00000004538	5811	7301	Forward	1504 [Sequence]	1589	0.0	88.032 [Alignment]
LWLT01000104:101259-102570 [Sequence]		Forward	ENSBTAG00000004538	16	1342	Forward	1348 [Sequence]	1362	0.0	87.240 [Alignment]
LWLT01000104:112088-113229 [Sequence]		Forward	ENSBTAG00000004538	8955	10116	Forward	1177 [Sequence]	1046	0.0	85.811 [Alignment]
LWLT01000104:111231-112087 [Sequence]		Forward	ENSBTAG00000004538	7950	8802	Forward	860 [Sequence]	862	0.0	87.674 [Alignment]
LWLT01000104:104583-105197 [Sequence]		Forward	ENSBTAG00000004538	1345	1958	Forward	621 [Sequence]	802	0.0	91.304 [Alignment]
21:28857829-28858917 [Sequence]	ENSCHIG00000019516	Reverse	ENSBTAG00000004538	40	1134	Forward	1098 [Sequence]	1020	0.0	86.794 [Alignment]
21:28841663-28842760 [Sequence]	ENSCHIG00000019516	Reverse	ENSBTAG00000004538	6156	7218	Forward	1126 [Sequence]	741	0.0	82.416 [Alignment]
21:28831799-28832792 [Sequence]	ENSCHIG00000019516	Reverse	ENSBTAG00000004538	12286	13343	Forward	1060 [Sequence]	727	0.0	82.736 [Alignment]
7:67531843-67532874 [Sequence]	ENSCHIG00000006176, PLPP2	Reverse	ENSBTAG00000004538	12205	13241	Forward	1044 [Sequence]	982	0.0	87.261 [Alignment]
7:67546694-67547759 [Sequence]	ENSCHIG00000006176, PLPP2	Reverse	ENSBTAG00000004538	44	1135	Forward	1096 [Sequence]	921	0.0	85.310 [Alignment]
7:67545033-67546042 [Sequence]	ENSCHIG00000006176, PLPP2	Reverse	ENSBTAG00000004538	1156	2131	Forward	1016 [Sequence]	882	0.0	86.220 [Alignment]
7:67540290-67541248 [Sequence]	ENSCHIG00000006176, PLPP2	Reverse	ENSBTAG00000004538	5948	6901	Forward	971 [Sequence]	862	0.0	86.097 [Alignment]
LWLT01008991:9838-10868 [Sequence]		Reverse	ENSBTAG00000004538	12205	13241	Forward	1044 [Sequence]	972	0.0	87.165 [Alignment]
LWLT01003519:6092-7121 [Sequence]		Forward	ENSBTAG00000004538	12205	13241	Forward	1044 [Sequence]	967	0.0	87.069 [Alignment]
LWLT01006676:10993-12024 [Sequence]		Reverse	ENSBTAG00000004538	12205	13241	Forward	1045 [Sequence]	957	0.0	86.986 [Alignment]
LWLT01007455:10488-11514 [Sequence]		Reverse	ENSBTAG00000004538	12205	13241	Forward	1043 [Sequence]	951	0.0	86.961 [Alignment]
18:16204833-16205572 [Sequence]		Reverse	ENSBTAG00000004538	16	764	Forward	751 [Sequence]	688	0.0	86.684 [Alignment]
18:22465293-22466032 [Sequence]		Forward	ENSBTAG00000004538	16	764	Forward	751 [Sequence]	688	0.0	86.684 [Alignment]
LWLT01000021:51989337-51989905 [Sequence]	ENSCHIG00000014610	Reverse	ENSBTAG00000004538	12775	13341	Forward	569 [Sequence]	642	1.19e-180	89.279 [Alignment]
8:112662510-112662988 [Sequence]	ENSCHIG00000009132	Reverse	ENSBTAG00000004538	12865	13341	Forward	482 [Sequence]	617	6.44e-173	91.494 [Alignment]
21:28840233-28840875 [Sequence]	ENSCHIG00000019516	Reverse	ENSBTAG00000004538	8010	8666	Forward	660 [Sequence]	617	6.44e-173	86.970 [Alignment]
7:67537291-67538423 [Sequence]	ENSCHIG00000006176, PLPP2	Reverse	ENSBTAG00000004538	8957	10111	Forward	1181 [Sequence]	611	3.93e-171	81.202 [Alignment]
LWLT01003519:554-1685 [Sequence]		Forward	ENSBTAG00000004538	8957	10111	Forward	1182 [Sequence]	599	1.46e-167	81.134 [Alignment]
LWLT01000021:51989421-51989965 [Sequence]	ENSCHIG00000014610	Reverse	ENSBTAG00000004538	12799	13341	Forward	545 [Sequence]	595	2.26e-166	88.807 [Alignment]
LWLT01000068:60321-60775 [Sequence]		Forward	ENSBTAG00000004538	5029	5479	Forward	455 [Sequence]	583	8.39e-163	91.429 [Alignment]
LWLT01000021:51989505-51990071 [Sequence]	ENSCHIG00000014610	Reverse	ENSBTAG00000004538	12777	13341	Forward	567 [Sequence]	583	8.39e-163	88.007 [Alignment]
LWLT01000021:51989591-51990137 [Sequence]	ENSCHIG00000014610	Reverse	ENSBTAG00000004538	12795	13339	Forward	547 [Sequence]	575	2.01e-160	88.300 [Alignment]
LWLT01000104:108182-108631 [Sequence]		Forward	ENSBTAG00000004538	5026	5479	Forward	456 [Sequence]	573	7.92e-160	91.009 [Alignment]
7:67538540-67539234 [Sequence]	ENSCHIG00000006176, PLPP2	Reverse	ENSBTAG00000004538	7961	8682	Forward	723 [Sequence]	569	1.23e-158	84.509 [Alignment]
21:28836212-28836945 [Sequence]	ENSCHIG00000019516	Reverse	ENSBTAG00000004538	11541	12268	Forward	740 [Sequence]	565	1.90e-157	84.730 [Alignment]
8:112661922-112662315 [Sequence]	ENSCHIG00000009132	Reverse	ENSBTAG00000004538	12782	13175	Forward	395 [Sequence]	555	1.79e-154	92.911 [Alignment]
8:112664576-112664936 [Sequence]	ENSCHIG00000009132	Reverse	ENSBTAG00000004538	10831	11191	Forward	361 [Sequence]	548	4.30e-152	94.183 [Alignment]
1:157368823-157369217 [Sequence]	ENSCHIG00000026346	Reverse	ENSBTAG00000004538	12949	13341	Forward	398 [Sequence]	538	4.06e-149	92.462 [Alignment]
7:67531727-67532291 [Sequence]	ENSCHIG00000006176, PLPP2	Reverse	ENSBTAG00000004538	12875	13440	Forward	571 [Sequence]	534	6.28e-148	87.215 [Alignment]
8:112662594-112662988 [Sequence]	ENSCHIG00000009132	Reverse	ENSBTAG00000004538	12949	13341	Forward	397 [Sequence]	532	2.47e-147	92.191 [Alignment]
LWLT01000021:51992252-51992723 [Sequence]	ENSCHIG00000014610	Reverse	ENSBTAG00000004538	10317	10782	Forward	472 [Sequence]	530	9.73e-147	89.195 [Alignment]
1:157370803-157371163 [Sequence]	ENSCHIG00000026346	Reverse	ENSBTAG00000004538	10831	11191	Forward	361 [Sequence]	524	5.93e-145	93.352 [Alignment]
LWLT01000037:615051-615574 [Sequence]		Reverse	ENSBTAG00000004538	12949	13472	Forward	529 [Sequence]	524	5.93e-145	87.335 [Alignment]
LWLT01006676:10877-11440 [Sequence]		Reverse	ENSBTAG00000004538	12875	13440	Forward	571 [Sequence]	524	5.93e-145	87.040 [Alignment]
LWLT01000021:51989253-51989720 [Sequence]	ENSCHIG00000014610	Reverse	ENSBTAG00000004538	12792	13259	Forward	468 [Sequence]	522	2.33e-144	89.103 [Alignment]
1:157368237-157368628 [Sequence]	ENSCHIG00000026346	Reverse	ENSBTAG00000004538	12782	13175	Forward	398 [Sequence]	518	3.62e-143	91.960 [Alignment]
LWLT01003519:6675-7237 [Sequence]		Forward	ENSBTAG00000004538	12875	13440	Forward	571 [Sequence]	518	3.62e-143	86.865 [Alignment]
LWLT01008991:9723-10285 [Sequence]		Reverse	ENSBTAG00000004538	12875	13440	Forward	571 [Sequence]	514	5.60e-142	86.865 [Alignment]
LWLT01007455:10372-10933 [Sequence]		Reverse	ENSBTAG00000004538	12875	13440	Forward	571 [Sequence]	504	5.28e-139	86.690 [Alignment]
LWLT01000068:77011-77472 [Sequence]		Forward	ENSBTAG00000004538	10317	10777	Forward	462 [Sequence]	500	8.18e-138	88.745 [Alignment]
LWLT01000021:51992919-51993324 [Sequence]	ENSCHIG00000014610	Reverse	ENSBTAG00000004538	9711	10116	Forward	406 [Sequence]	494	4.99e-136	90.394 [Alignment]
21:28855506-28856162 [Sequence]	ENSCHIG00000019516	Reverse	ENSBTAG00000004538	1144	1784	Forward	669 [Sequence]	480	7.29e-132	84.006 [Alignment]
LWLT01000021:51989253-51989647 [Sequence]	ENSCHIG00000014610	Reverse	ENSBTAG00000004538	12781	13175	Forward	395 [Sequence]	464	4.19e-127	89.873 [Alignment]
LWLT01000021:51989757-51990221 [Sequence]	ENSCHIG00000014610	Reverse	ENSBTAG00000004538	12879	13341	Forward	466 [Sequence]	459	2.56e-125	87.554 [Alignment]
7:67541701-67542124 [Sequence]	ENSCHIG00000006176, PLPP2	Reverse	ENSBTAG00000004538	5031	5458	Forward	429 [Sequence]	457	1.01e-124	88.578 [Alignment]
1:157368907-157369217 [Sequence]	ENSCHIG00000026346	Reverse	ENSBTAG00000004538	13033	13341	Forward	313 [Sequence]	445	3.74e-121	93.291 [Alignment]
8:112661922-112662231 [Sequence]	ENSCHIG00000009132	Reverse	ENSBTAG00000004538	12782	13091	Forward	310 [Sequence]	439	2.28e-119	92.903 [Alignment]
8:112662678-112662988 [Sequence]	ENSCHIG00000009132	Reverse	ENSBTAG00000004538	13033	13341	Forward	312 [Sequence]	415	3.14e-112	91.987 [Alignment]
1:157368237-157368544 [Sequence]	ENSCHIG00000026346	Reverse	ENSBTAG00000004538	12782	13091	Forward	313 [Sequence]	409	1.92e-110	92.013 [Alignment]
LWLT01000037:615177-615574 [Sequence]		Reverse	ENSBTAG00000004538	12865	13259	Forward	398 [Sequence]	409	1.92e-110	87.940 [Alignment]
